# Regulation of distinct STAT3 dynamics in pro (IFNγ) and anti (IL-10) inflammatory pathways and in their cross-talk: insights from a data-driven model

**DOI:** 10.1101/425868

**Authors:** U Sarma, M Maiti, A Nair, S Bhadange, A Srivastava, B Saha, D Mukherjee

**Affiliations:** National Centre for Cell Science, NCCS Complex, Ganeshkhind, SP Pune University Campus, Pune 411007, India

**Keywords:** IFNγ, IL10, STAT1, STAT3, SOCS1, mathematical modeling, entropy, negative feedback

## Abstract

IFNγ and IL10 pathways elicit functionally opposing cell fates, however, these two stimuli activate common transcription factors like STAT1 and STAT3 (S/1/3). How the two stimuli regulate the dynamics of S/1/3 activation remains less understood. Here, we experimentally measured the signaling dynamics of S/1/3 in response to IFNγ and IL10 and found that STAT3, in particular, exhibits a bell-shaped response to both stimuli with maximal activation in an intermediate dose. We built a mathematical model, which quantitatively captured the S/1/3 dynamics and by model analysis, we identified the primary regulators controlling the bell-shaped STAT3 responses in both pathways. As the STATs are activated in response to both stimuli, in a scenario when cells are subjected to co-stimulation of IFNγ and IL10, an interpathway competition to activate the common substrate is plausible. Additionally, a strong transcriptional induction of SOCS1 (a negative regulator of IFNγ pathway) was observed upon IL10 stimulation, suggesting that IL10 pathway can potentially inhibit the IFNγ pathway via SOCS1 induction. To quantitatively understand the S/1/3 responses to co-stimulation we next simulated the same which predicted STAT3 activation and SOCS1 induction dynamics would robustly remain IL10 driven. Subsequent experiments validated the model predictions. Further, the model analysis identified the primary regulators controlling the robustness of IL10-STAT3 axis in co-stimulation. Together, our data-driven model quantitatively captured the dynamics of the STATs in response to both pro (IFNγ) and anti (IL10)-inflammatory stimuli and identifies distinct regulatory elements controlling STAT3 signaling in individual and co-stimulation conditions.
