## Supplementary Table TS1 for "Regulation of distinct STAT3 dynamics in pro (IFNγ) and anti (IL-10) inflammatory pathways and in their cross-talk: insights from a data-driven model"

### Sheet: Sheet1
Variable	lower bound	Best fit parameters	upper bound	units
IL10Ri	5	29.2169	50	Concentration
IL10R	5	5	50	Concentration
Induced_inhibition_active_receptor	0.0001	0.388857	1	#
Km_PTP_IFNG_IFNg	0.5	180.04	500	Concentration
Km_STAT1_SOCS1	0.1	982.28	500	Concentration
Km_STAT1_SOCS3	0.1	230.48	500	Concentration
Km_STAT1_phos_IFN	0.1	302.542	500	Concentration
Km_STAT1_phos_IL10	0.1	99.6031	500	Concentration
Km_STAT3_SOCS1	0.1	117.892	500	Concentration
Km_STAT3_SOCS3	0.1	48.2073	500	Concentration
Km_STAT3_phos_IFN	0.1	18.7252	500	Concentration
Km_STAT3_phos_IL10	0.001	4.9944	500	Concentration
Phos	0.001	0.171087	10	Concentration
Phosi	0.1	186.972	200	Concentration
IFNR	0.5	1.5008	50	Concentration
SOCS1_B	0.1	2.35177	500	Concentration
SOCS3_B	0.01	5.76307	10	Concentration
STAT1	100	178.311	1000	Concentration
STAT3	5	134.22	1000	Concentration
index_k_STAT1_induced_prod_SOCS1	0.1	0.100033	10	#
index_k_STAT1_induced_prod_SOCS3	0.1	9.84771	10	#
index_k_STAT3_induced_prod_SOCS1	0.5	9.95185	10	#
index_k_STAT3_induced_prod_SOCS3	0.5	9.99991	10	#
kDm_STAT1	1e-05	4.90568	5	parameter
kDm_STAT3	1e-05	1.55578	5	parameter
k_activate_PTP_IFNG_IFNg	1	8.79708	20	parameter
kb_Active_Rec_IFNg	0.0001	0.000100017	1	parameter
kb_Active_Rec_IL10	1e-05	1.3826e-05	10	parameter
kb_feedback_IFNg	1e-05	0.802738	1	parameter
kb_feedback_IL10	0.001	10	10	parameter
kdeg_Active_Rec_IFNg	0.0001	0.640875	1	parameter
kdeg_Feedback_inhibitor	0.0001	0.499158	0.5	parameter
kdeg_SOCS1	0.0001	0.827986	1	parameter
kdeg_SOCS3	0.0001	0.0223562	1	parameter
kdephos_STAT1_IFNg	0.0001	0.03878	1	parameter
kdephos_STAT3_IFNg	0.0001	0.0963834	0.5	parameter
kf_Active_Rec_IFN	0.0001	0.0222875	10	parameter
kf_Active_Rec_IL10	0.001	0.338912	10	parameter
kf_feedback_IFNg	0.01	0.0499035	10	parameter
kf_feedback_IL10	0.001	0.208261	10	parameter
kphos_STAT1_IFN	0.01	9.99975	10	parameter
kphos_STAT1_IL10	0.001	9.97867	10	parameter
kphos_STAT3_IFN	0.01	4.60749	10	parameter
kphos_STAT3_IL10	0.001	2.3871	10	parameter
n1	1	1	6	parameter
n11	1	1	6	parameter
n2	1	1	6	parameter
n22	1	1	6	parameter
